# kASA: Taxonomic Analysis of Metagenomic Data on a Notebook

**DOI:** 10.1101/713966

**Authors:** Silvio Weging, Andreas Gogol-Döring, Ivo Grosse

## Abstract

The taxonomic analysis of sequencing data has become important in many areas of life sciences. However, currently available software tools for that purpose either consume large amounts of RAM or yield an insufficient quality of the results.

Here we present kASA, a *k*-mer based software capable of identifying and profiling metagenomic DNA sequences with high computational efficiency and a user-definable memory footprint. We ensure both high sensitivity and precision by using an amino acid-like encoding of *k*-mers with a dynamic length of multiple *k*’s. Custom algorithms and data structures optimized for external memory storage enable for the first time a full-scale metagenomic analysis without compromise on a standard notebook.
