## Additional file B for "kASA: Taxonomic Analysis of Metagenomic Data on a Notebook"

### Sheet: Sheet1
Sensitivity	0	1	2	3	4	5	6	7	8	9	10	11	12	13	14	15	16	17	18	19	20
Kraken2	0.999596	0.999267	0.98477	0.877866	0.708022	0.531891	0.380537	0.263674	0.177763	0.117686	0.0766777	0.0492977	0.0309815	0.0193576	0.0118787	0.0071331	0.00427459	0.00257409	0.0014806	0.000867976	0.000498699
Clark	0.990772	0.990594	0.990081	0.963728	0.87802	0.74797	0.603405	0.467437	0.351089	0.257536	0.185204	0.131195	0.0914593	0.0631625	0.0429458	0.0290047	0.0192536	0.0128185	0.00831339	0.00538591	0.0034564
KrakenUniq	0.999795	0.999648	0.999296	0.982519	0.912272	0.793606	0.65312	0.515431	0.393634	0.293158	0.213951	0.153469	0.108422	0.0758161	0.0522756	0.035599	0.0240282	0.0161056	0.0106093	0.00693393	0.00450805
Kraken	0.999795	0.999648	0.999296	0.982519	0.912272	0.793606	0.65312	0.515431	0.393634	0.293158	0.213951	0.153469	0.108422	0.0758161	0.0522756	0.035599	0.0240282	0.0161056	0.0106093	0.00693393	0.00450805
Centrifuge	0.996946	0.995295	0.993567	0.991331	0.987144	0.973279	0.938278	0.87721	0.795153	0.699357	0.598949	0.501732	0.411769	0.333234	0.265876	0.209132	0	0	0	0	0
kASA	0.999801	0.999637	0.999344	0.998131	0.990538	0.964759	0.911655	0.830497	0.729199	0.618182	0.507601	0.405452	0.315112	0.239982	0.178767	0.130388	0.0931621	0.0658643	0.0452665	0.0307856	0.0204763
Precision	0	1	2	3	4	5	6	7	8	9	10	11	12	13	14	15	16	17	18	19	20
Kraken2	0.999615	0.999324	0.998595	0.99785	0.997288	0.996879	0.996662	0.996439	0.996243	0.996172	0.996141	0.995847	0.996125	0.995923	0.996036	0.996023	0.996162	0.99543	0.995182	0.99622	0.996902
Clark	0.991005	0.991003	0.990999	0.990989	0.990992	0.991043	0.991029	0.990924	0.990928	0.990996	0.990944	0.990834	0.991042	0.990788	0.99077	0.991096	0.990837	0.991102	0.990924	0.99137	0.991111
KrakenUniq	0.999796	0.99965	0.999298	0.998635	0.99791	0.997385	0.996998	0.996721	0.996477	0.996343	0.996248	0.996024	0.996042	0.996027	0.995936	0.995805	0.995985	0.995819	0.996053	0.995743	0.995465
Kraken	0.999796	0.99965	0.999298	0.998635	0.99791	0.997385	0.996998	0.996721	0.996477	0.996343	0.996248	0.996024	0.996042	0.996027	0.995936	0.995805	0.995985	0.995819	0.996053	0.995743	0.995465
Centrifuge	0.996946	0.995295	0.993567	0.991331	0.987144	0.973279	0.938278	0.87721	0.795153	0.699357	0.598949	0.501732	0.411769	0.333234	0.265876	0.209132	0	0	0	0	0
kASA	0.999803	0.999639	0.999345	0.998132	0.990689	0.968342	0.929836	0.880554	0.82746	0.774799	0.725867	0.681691	0.642123	0.608018	0.578334	0.553655	0.532106	0.516282	0.50079	0.490193	0.480103
F1	0	1	2	3	4	5	6	7	8	9	10	11	12	13	14	15	16	17	18	19	20
Kraken2	0.999605	0.999296	0.991634	0.93402	0.828121	0.69367	0.55078	0.417002	0.301693	0.210503	0.142395	0.0939449	0.060094	0.0379771	0.0234774	0.0141647	0.00851265	0.0051349	0.00295679	0.00173444	0.000996899
Clark	0.990888	0.990798	0.99054	0.977168	0.931092	0.852519	0.750099	0.635226	0.518479	0.408828	0.312081	0.231709	0.167464	0.118754	0.0823233	0.0563601	0.0377731	0.0253097	0.0164884	0.0107136	0.00688878
KrakenUniq	0.999796	0.999649	0.999297	0.990511	0.953171	0.883903	0.789228	0.679483	0.564339	0.453021	0.352253	0.265959	0.195557	0.140907	0.0993371	0.0687406	0.0469244	0.0316985	0.0209949	0.0137719	0.00897545
Kraken	0.999796	0.999649	0.999297	0.990511	0.953171	0.883903	0.789228	0.679483	0.564339	0.453021	0.352253	0.265959	0.195557	0.140907	0.0993371	0.0687406	0.0469244	0.0316985	0.0209949	0.0137719	0.00897545
Centrifuge	0.996946	0.995295	0.993567	0.991331	0.987144	0.973279	0.938278	0.87721	0.795153	0.699357	0.598949	0.501732	0.411769	0.333234	0.265876	0.209132	0	0	0	0	0
kASA	0.999802	0.999638	0.999344	0.998132	0.990613	0.966547	0.920656	0.854794	0.775228	0.687686	0.597423	0.508476	0.422761	0.344136	0.273113	0.211068	0.158563	0.116825	0.0830281	0.0579329	0.0392774
