## Additional file C for "kASA: Taxonomic Analysis of Metagenomic Data on a Notebook"

### Sheet: Sheet1
Memory in GB	Build	Identify	Index Size
Kraken2	1.27539	0.850586	0.762
Clark	31.3096	31.3096	3.971
KrakenUniq	28.9512	13.5137	13.048
Kraken	28.9512	13.0576	12.943
Centrifuge	3.70117	0.614258	0.428
kASA	5.52441	32.7139	3.41
kASA_8GB	5.52441	7.4502	3.41
Time in s	Build	Identify
Kraken2	149	394
Clark	1462	3224
KrakenUniq	1826	759
Kraken	1747	640
Centrifuge	298	1015
kASA_7	132	1601
kASA_8	132	1340
kASA_9	132	1313
kASA_10	132	1146
kASA_11	132	1124
kASA_12	132	989
kASA_8GB	132	1618
Further experiments with kASA (only merged_0.fastq as input)	Time in s
Infiniband, non-RAM mode, 5GB	264
SSD, non-RAM mode, 5GB	161
Desktop, m.2 SSD, 5GB	106
Cluster, RAM mode, 6GB	113
Cluster, RAM mode, 8GB	93
