## Additional file E for "kASA: Taxonomic Analysis of Metagenomic Data on a Notebook": class.tsv

tool	sample	Weighted UniFrac error	Unweighted UniFrac error	L1 norm error	Completeness (recall)	Purity (precision)	F1 score	True positives	False positives	False negatives	Taxon counts	Jaccard index	Shannon diversity	Shannon equitability	Bray-Curtis distance
TIPP		11.44323865241525	6160.687593276243	0.9407287865657922	0.9166666666666666	0.275	0.4230769230769231	11.0	29.0	1.0	40.0	0.2682926829268293	2.063596806089361	0.53306371853974	0.4703643932828963
Quikr		9.890727222205923	8954.270681023794	0.6765629711907739	1.0	0.2727272727272727	0.42857142857142855	12.0	32.0	0.0	44.0	0.2727272727272727	2.735578104941353	0.7228966752675274	0.3382814855953869
MP2.0		12.850184554915035	773.2005681814431	1.4404057735525735	0.5	1.0	0.6666666666666666	6.0	0.0	6.0	6.0	0.5	1.3785074089966072	0.7693596337406329	0.7202028867762869
MetaPhyler		10.905558150053725	12063.829811168429	0.7157604617814922	0.9166666666666666	0.2619047619047619	0.4074074074074074	11.0	31.0	1.0	42.0	0.2558139534883721	2.266901419626633	0.606501283189329	0.3578802308907461
mOTU		13.154049107271463	2469.019410213787	1.574908331261981	0.75	0.9	0.8181818181818182	9.0	1.0	3.0	10.0	0.6923076923076923	1.1332053466870464	0.49214482892944567	0.7874541656309906
CLARK		10.19024032241952	9760.42068504106	1.1826551764898248	1.0	0.2033898305084746	0.33802816901408456	12.0	47.0	0.0	59.0	0.2033898305084746	1.8782763624229826	0.4606398808747302	0.5913275882449126
FOCUS		11.773862323402478	1641.5168530157653	1.0218924592614953	0.9166666666666666	0.5238095238095238	0.6666666666666667	11.0	10.0	1.0	21.0	0.5	2.533212615528064	0.8320558206896655	0.5109462296307477
kASA_u_0.0		8.01283872936735	308551.0464282414	0.7230171334755852	1.0	0.05263157894736842	0.1	12.0	216.0	0.0	228.0	0.05263157894736842	2.274959724358508	0.4190117704472996	0.36150856673779264
kASA_nu_0.0		8.934669053152215	663696.0021946216	0.7939192436949076	1.0	0.045627376425855515	0.08727272727272728	12.0	251.0	0.0	263.0	0.045627376425855515	2.2764319903233274	0.4085371612445591	0.3969596218474533
kASA_o_0.0		8.934668783241618	663696.0021946593	0.7939196325551913	1.0	0.045627376425855515	0.08727272727272728	12.0	251.0	0.0	263.0	0.045627376425855515	2.276432079510804	0.40853717725048355	0.39695981627759575
kASA_u_0.0001		8.011891952240731	118090.04609279122	0.7239519868340167	1.0	0.1	0.18181818181818182	12.0	108.0	0.0	120.0	0.1	2.266815620418423	0.47348710811585865	0.36197599341700837
kASA_nu_0.0001		8.929222172642417	174805.00202478122	0.7934966518809367	1.0	0.08888888888888889	0.163265306122449	12.0	123.0	0.0	135.0	0.08888888888888889	2.272462966860867	0.46326924983890394	0.3967483259404681
kASA_o_0.0001		8.887556822924788	92296.99945222771	0.7920895684096084	1.0	0.14634146341463414	0.2553191489361702	12.0	70.0	0.0	82.0	0.14634146341463414	2.2383592416179185	0.50794232988805	0.39604478420480427
kASA_u_0.001		7.951970750015501	22240.03584077513	0.7139996689255268	0.9166666666666666	0.2894736842105263	0.43999999999999995	11.0	27.0	1.0	38.0	0.28205128205128205	2.2313759646298528	0.6134221614692128	0.3569998344627635
kASA_nu_0.001		8.790981207480005	42568.98224911309	0.7938906895145142	1.0	0.2727272727272727	0.42857142857142855	12.0	32.0	0.0	44.0	0.2727272727272727	2.2146986804569213	0.5852504484992622	0.39694534475725707
kASA_o_0.001		8.62445757177053	5637.974032333438	0.8262201400301113	0.9166666666666666	0.6470588235294118	0.7586206896551724	11.0	6.0	1.0	17.0	0.6111111111111112	2.1983765539328863	0.7759304672713226	0.41311007001505573
kASA_u_0.01		7.892640285534138	968.0081106217556	0.7228709233141163	0.9166666666666666	0.8461538461538461	0.8799999999999999	11.0	2.0	1.0	13.0	0.7857142857142857	2.2143994536180673	0.8633306724658301	0.3614354616570583
kASA_nu_0.01		8.605396530506463	2325.932533527783	0.8299087961029376	0.9166666666666666	0.8461538461538461	0.8799999999999999	11.0	2.0	1.0	13.0	0.7857142857142857	2.196008895664354	0.8561607227355501	0.41495439805146894
kASA_o_0.01		8.545295516405638	861.9795558871768	0.8287932771551015	0.9166666666666666	0.9166666666666666	0.9166666666666666	11.0	1.0	1.0	12.0	0.8461538461538461	2.1954967571611204	0.8835328914059726	0.41439663857755077
kASA_u_0.1		7.876991561647677	617.9239125318514	0.7210054966534096	0.9166666666666666	0.9166666666666666	0.9166666666666666	11.0	1.0	1.0	12.0	0.8461538461538461	2.2088905799501313	0.8889229622121148	0.36050274832670487
kASA_nu_0.1		8.533611459938182	789.9889698435295	0.8285934065583569	0.8333333333333334	0.9090909090909091	0.8695652173913043	10.0	1.0	2.0	11.0	0.7692307692307693	2.1833429455109945	0.910524729865708	0.41429670327917845
kASA_o_0.1		8.108561890835766	702.9880139815504	0.7065082147687421	0.75	0.9	0.8181818181818182	9.0	1.0	3.0	10.0	0.6923076923076923	2.2204531274400985	0.9643305405720527	0.3532541073843712
