## Additional file E for "kASA: Taxonomic Analysis of Metagenomic Data on a Notebook": family.tsv

tool	sample	Weighted UniFrac error	Unweighted UniFrac error	L1 norm error	Completeness (recall)	Purity (precision)	F1 score	True positives	False positives	False negatives	Taxon counts	Jaccard index	Shannon diversity	Shannon equitability	Bray-Curtis distance
TIPP		11.44323865241525	6160.687593276243	1.0465573575342768	0.8125	0.07303370786516854	0.13402061855670103	13.0	165.0	3.0	178.0	0.0718232044198895	2.9515516393925068	0.5449588117294112	0.5232786787671374
Quikr		9.890727222205923	8954.270681023794	1.4266055608044395	0.8125	0.07065217391304347	0.13	13.0	171.0	3.0	184.0	0.06951871657754011	4.332105538579754	0.8307111995116879	0.7133027804022192
MP2.0		12.850184554915035	773.2005681814431	1.5597487171226732	0.375	0.8571428571428571	0.5217391304347825	6.0	1.0	10.0	7.0	0.35294117647058826	1.2973066735339376	0.6666837490743058	0.7798743585613366
MetaPhyler		10.905558150053725	12063.829811168429	0.9312586697452994	0.8125	0.06467661691542288	0.11981566820276496	13.0	188.0	3.0	201.0	0.06372549019607843	3.4641645852742786	0.6532086397691411	0.4656293348726503
mOTU		13.154049107271463	2469.019410213787	1.6595857980643367	0.625	0.2	0.30303030303030304	10.0	40.0	6.0	50.0	0.17857142857142858	1.4102348896651922	0.36048737129316827	0.8297928990321682
CLARK		10.19024032241952	9760.42068504106	1.5731033910306167	0.8125	0.036931818181818184	0.07065217391304349	13.0	339.0	3.0	352.0	0.036619718309859155	2.2053651452146275	0.3761091172296794	0.7865516955153075
FOCUS		11.773862323402478	1641.5168530157653	1.523286417037648	0.6875	0.1774193548387097	0.28205128205128205	11.0	51.0	5.0	62.0	0.16417910447761194	3.5734421266804643	0.8658409911799909	0.7616432085188239
kASA_u_0.0		8.01283872936735	308551.0464282414	0.9569748996192395	1.0	0.008583690987124463	0.01702127659574468	16.0	1848.0	0.0	1864.0	0.008583690987124463	2.5650508392671365	0.340622488989628	0.47848744980962016
kASA_nu_0.0		8.934669053152215	663696.0021946216	1.0648590231441675	1.0	0.0053475935828877	0.010638297872340425	16.0	2976.0	0.0	2992.0	0.0053475935828877	2.8041483354081573	0.35035661852319017	0.5324295115720842
kASA_o_0.0		8.934668783241618	663696.0021946593	1.0648590551449855	1.0	0.0053475935828877	0.010638297872340425	16.0	2976.0	0.0	2992.0	0.0053475935828877	2.804148288711503	0.3503566126888048	0.5324295275724938
kASA_u_0.0001		8.011891952240731	118090.04609279122	0.9552968044494619	1.0	0.021621621621621623	0.04232804232804233	16.0	724.0	0.0	740.0	0.021621621621621623	2.5409296968513555	0.38460182168560203	0.4776484022247315
kASA_nu_0.0001		8.929222172642417	174805.00202478122	1.063838454865832	1.0	0.019559902200488997	0.03836930455635491	16.0	802.0	0.0	818.0	0.019559902200488997	2.787438806900603	0.41560996290145047	0.531919227432916
kASA_o_0.0001		8.887556822924788	92296.99945222771	1.0564348746962626	1.0	0.03162055335968379	0.06130268199233716	16.0	490.0	0.0	506.0	0.03162055335968379	2.66850411384394	0.42856956532616236	0.5282174373481306
kASA_u_0.001		7.951970750015501	22240.03584077513	0.9399070193075737	1.0	0.07729468599033816	0.14349775784753363	16.0	191.0	0.0	207.0	0.07729468599033816	2.376489178214312	0.44564307070073783	0.4699535096537869
kASA_nu_0.001		8.790981207480005	42568.98224911309	1.0437390524676817	1.0	0.064	0.12030075187969924	16.0	234.0	0.0	250.0	0.064	2.538638031462647	0.4597765100989859	0.5218695262338412
kASA_o_0.001		8.62445757177053	5637.974032333438	1.0196898060051292	1.0	0.25396825396825395	0.4050632911392405	16.0	47.0	0.0	63.0	0.25396825396825395	2.2771241291044544	0.549613826120426	0.5098449030025646
kASA_u_0.01		7.892640285534138	968.0081106217556	0.9303881939317529	0.9375	0.6	0.7317073170731707	15.0	10.0	1.0	25.0	0.5769230769230769	2.238738498585336	0.6955032192573016	0.46519409696587644
kASA_nu_0.01		8.605396530506463	2325.932533527783	1.0196906947371858	0.9375	0.45454545454545453	0.6122448979591837	15.0	18.0	1.0	33.0	0.4411764705882353	2.221828959187707	0.6354423435754972	0.5098453473685929
kASA_o_0.01		8.545295516405638	861.9795558871768	1.0154444438300816	0.875	0.7777777777777778	0.823529411764706	14.0	4.0	2.0	18.0	0.7	2.1885326777968808	0.7571803425694499	0.5077222219150408
kASA_u_0.1		7.876991561647677	617.9239125318514	0.9266021504485623	0.875	0.7777777777777778	0.823529411764706	14.0	4.0	2.0	18.0	0.7	2.2257357785196232	0.7700517320788124	0.46330107522428116
kASA_nu_0.1		8.533611459938182	789.9889698435295	1.0147696780575304	0.75	0.8	0.7741935483870969	12.0	3.0	4.0	15.0	0.631578947368421	2.170194945365983	0.8013865269124947	0.5073848390287651
kASA_o_0.1		8.108561890835766	702.9880139815504	0.9287235576840372	0.5625	0.8181818181818182	0.6666666666666666	9.0	2.0	7.0	11.0	0.5	2.1803576946193988	0.9092797835473844	0.4643617788420186
