## Additional file E for "kASA: Taxonomic Analysis of Metagenomic Data on a Notebook": genus.tsv

tool	sample	Weighted UniFrac error	Unweighted UniFrac error	L1 norm error	Completeness (recall)	Purity (precision)	F1 score	True positives	False positives	False negatives	Taxon counts	Jaccard index	Shannon diversity	Shannon equitability	Bray-Curtis distance
TIPP		11.44323865241525	6160.687593276243	1.7600711054684381	0.2727272727272727	0.01749271137026239	0.03287671232876713	6.0	337.0	16.0	343.0	0.016713091922005572	3.469360191331709	0.549352893453611	0.8800355527342208
Quikr		9.890727222205923	8954.270681023794	1.5484629842363864	0.5454545454545454	0.026785714285714284	0.05106382978723404	12.0	436.0	10.0	448.0	0.026200873362445413	5.095146204067387	0.8346140499916336	0.774231492118193
MP2.0		12.850184554915035	773.2005681814431	1.6585352585974809	0.3181818181818182	0.7777777777777778	0.45161290322580644	7.0	2.0	15.0	9.0	0.2916666666666667	1.5245582846818682	0.6938563769981807	0.82926762929874
MetaPhyler		10.905558150053725	12063.829811168429	1.7437157428082037	0.2727272727272727	0.011494252873563218	0.022058823529411766	6.0	516.0	16.0	522.0	0.011152416356877323	4.189456125803358	0.6694916383727109	0.8718578714041019
mOTU		13.154049107271463	2469.019410213787	1.7756579417014173	0.22727272727272727	0.050505050505050504	0.08264462809917354	5.0	94.0	17.0	99.0	0.04310344827586207	1.5092006375051465	0.32843553307123047	0.887828970850709
CLARK		10.19024032241952	9760.42068504106	1.7532165048369242	0.45454545454545453	0.006910850034554251	0.013614703880190607	10.0	1437.0	12.0	1447.0	0.006854009595613434	2.438596713269546	0.3350987632790579	0.8766082524184599
FOCUS		11.773862323402478	1641.5168530157653	1.8022245432418393	0.18181818181818182	0.04878048780487805	0.07692307692307693	4.0	78.0	18.0	82.0	0.04	3.8863557943564024	0.8819159053005478	0.9011122716209193
kASA_u_0.0		8.01283872936735	308551.0464282414	0.8562303968185756	1.0	0.003976143141153081	0.00792079207920792	22.0	5511.0	0.0	5533.0	0.003976143141153081	2.930985130005369	0.3400812299823038	0.42811519840928586
kASA_nu_0.0		8.934669053152215	663696.0021946216	1.1003014399261406	1.0	0.002158343961542235	0.00430739109153206	22.0	10171.0	0.0	10193.0	0.002158343961542235	3.3158385000246287	0.35926693017254696	0.5501507199630719
kASA_o_0.0		8.934668783241618	663696.0021946593	1.1003016561339052	1.0	0.002158343961542235	0.00430739109153206	22.0	10171.0	0.0	10193.0	0.002158343961542235	3.315838442792186	0.3592669239714838	0.5501508280669526
kASA_u_0.0001		8.011891952240731	118090.04609279122	0.8534744447880601	1.0	0.009282700421940928	0.01839464882943144	22.0	2348.0	0.0	2370.0	0.009282700421940928	2.9019352401347462	0.3734484270867571	0.42673722239403017
kASA_nu_0.0001		8.929222172642417	174805.00202478122	1.0988631697339786	1.0	0.007365249414127887	0.014622798271851114	22.0	2965.0	0.0	2987.0	0.007365249414127887	3.298169704623431	0.4121668926988771	0.5494315848669894
kASA_o_0.0001		8.887556822924788	92296.99945222771	1.0876586761986249	1.0	0.013897662665824383	0.027414330218068533	22.0	1561.0	0.0	1583.0	0.013897662665824383	3.1566841684392757	0.42848529244110556	0.5438293380993121
kASA_u_0.001		7.951970750015501	22240.03584077513	0.8282895750694199	1.0	0.041044776119402986	0.07885304659498207	22.0	514.0	0.0	536.0	0.041044776119402986	2.6921430068012158	0.4284031718289224	0.41414478753470924
kASA_nu_0.001		8.790981207480005	42568.98224911309	1.0689318914821253	1.0	0.026862026862026864	0.05231866825208086	22.0	797.0	0.0	819.0	0.026862026862026864	2.996803147943582	0.4467450184706454	0.5344659457410629
kASA_o_0.001		8.62445757177053	5637.974032333438	1.0241828189385997	0.9545454545454546	0.12280701754385964	0.21761658031088082	21.0	150.0	1.0	171.0	0.12209302325581395	2.6369036548788984	0.512850291720081	0.5120914094692999
kASA_u_0.01		7.892640285534138	968.0081106217556	0.8004435255074752	0.9090909090909091	0.4878048780487805	0.6349206349206349	20.0	21.0	2.0	41.0	0.46511627906976744	2.4800721024968895	0.6678400359408898	0.40022176275373766
kASA_nu_0.01		8.605396530506463	2325.932533527783	1.014886151566863	0.9090909090909091	0.30303030303030304	0.45454545454545453	20.0	46.0	2.0	66.0	0.29411764705882354	2.5163623264226596	0.6006132918736787	0.5074430757834315
kASA_o_0.01		8.545295516405638	861.9795558871768	0.9964498038097227	0.8181818181818182	0.72	0.7659574468085107	18.0	7.0	4.0	25.0	0.6206896551724138	2.3968909583853737	0.7446360433874507	0.49822490190486135
kASA_u_0.1		7.876991561647677	617.9239125318514	0.7900003715433622	0.7727272727272727	0.7083333333333334	0.7391304347826088	17.0	7.0	5.0	24.0	0.5862068965517241	2.4472442886240406	0.7700449455118596	0.39500018577168106
kASA_nu_0.1		8.533611459938182	789.9889698435295	0.9938916728263143	0.6818181818181818	0.7142857142857143	0.6976744186046512	15.0	6.0	7.0	21.0	0.5357142857142857	2.3760137063708	0.7804224652545152	0.49694583641315715
kASA_o_0.1		8.108561890835766	702.9880139815504	0.8260250982980771	0.45454545454545453	0.7692307692307693	0.5714285714285714	10.0	3.0	12.0	13.0	0.4	2.34168858833123	0.9129570459234088	0.41301254914903857
