## Additional file E for "kASA: Taxonomic Analysis of Metagenomic Data on a Notebook": order.tsv

tool	sample	Weighted UniFrac error	Unweighted UniFrac error	L1 norm error	Completeness (recall)	Purity (precision)	F1 score	True positives	False positives	False negatives	Taxon counts	Jaccard index	Shannon diversity	Shannon equitability	Bray-Curtis distance
TIPP		11.44323865241525	6160.687593276243	0.9524729605711467	0.8571428571428571	0.1348314606741573	0.23300970873786406	12.0	77.0	2.0	89.0	0.13186813186813187	2.289155493333846	0.4928860518086562	0.4762364802855732
Quikr		9.890727222205923	8954.270681023794	0.9203547030992527	1.0	0.15053763440860216	0.2616822429906542	14.0	79.0	0.0	93.0	0.15053763440860216	3.2283444898683977	0.7122501105039154	0.4601773515496265
MP2.0		12.850184554915035	773.2005681814431	1.4404042809798645	0.5	1.0	0.6666666666666666	7.0	0.0	7.0	7.0	0.5	1.4930757179885492	0.7672891365068408	0.7202021404899321
MetaPhyler		10.905558150053725	12063.829811168429	0.7232329828246222	0.8571428571428571	0.12903225806451613	0.22429906542056074	12.0	81.0	2.0	93.0	0.12631578947368421	2.5518410254047357	0.5629972445744288	0.3616164914123113
mOTU		13.154049107271463	2469.019410213787	1.5828608904243413	0.7857142857142857	0.5789473684210527	0.6666666666666667	11.0	8.0	3.0	19.0	0.5	1.2905939701134483	0.4383157468180274	0.7914304452121709
CLARK		10.19024032241952	9760.42068504106	1.1855800202464355	0.9285714285714286	0.09285714285714286	0.16883116883116886	13.0	127.0	1.0	140.0	0.09219858156028368	2.0465397107170884	0.41414160226438784	0.5927900101232177
FOCUS		11.773862323402478	1641.5168530157653	1.113956879947723	0.8571428571428571	0.3157894736842105	0.46153846153846156	12.0	26.0	2.0	38.0	0.3	2.8639543894392876	0.7873227639657366	0.5569784399738614
kASA_u_0.0		8.01283872936735	308551.0464282414	1.0054334634002697	1.0	0.018421052631578946	0.03617571059431524	14.0	746.0	0.0	760.0	0.018421052631578946	2.514572330644769	0.3790821073851624	0.5027167317001351
kASA_nu_0.0		8.934669053152215	663696.0021946216	1.068735264497957	1.0	0.015021459227467811	0.029598308668076112	14.0	918.0	0.0	932.0	0.015021459227467811	2.644124413660658	0.38671869357909056	0.5343676322489787
kASA_o_0.0		8.934668783241618	663696.0021946593	1.0687354104225095	1.0	0.015021459227467811	0.029598308668076112	14.0	918.0	0.0	932.0	0.015021459227467811	2.6441244249618583	0.38671869523195734	0.5343677052112547
kASA_u_0.0001		8.011891952240731	118090.04609279122	1.0049105935031941	1.0	0.03899721448467967	0.07506702412868632	14.0	345.0	0.0	359.0	0.03899721448467967	2.499113246871173	0.42477924578145054	0.5024552967515965
kASA_nu_0.0001		8.929222172642417	174805.00202478122	1.0680661817916728	1.0	0.03598971722365039	0.06947890818858561	14.0	375.0	0.0	389.0	0.03598971722365039	2.6325248390516616	0.4414336906355903	0.5340330908958366
kASA_o_0.0001		8.887556822924788	92296.99945222771	1.0669297947821597	1.0	0.05533596837944664	0.10486891385767791	14.0	239.0	0.0	253.0	0.05533596837944664	2.557879482378497	0.46226268503045803	0.5334648973910803
kASA_u_0.001		7.951970750015501	22240.03584077513	0.9915098592865305	0.9285714285714286	0.12149532710280374	0.21487603305785127	13.0	94.0	1.0	107.0	0.12037037037037036	2.39450596412444	0.5124317729048975	0.4957549296432653
kASA_nu_0.001		8.790981207480005	42568.98224911309	1.0586912067309724	1.0	0.1076923076923077	0.19444444444444445	14.0	116.0	0.0	130.0	0.1076923076923077	2.484830106257898	0.5104905022347254	0.5293456033654865
kASA_o_0.001		8.62445757177053	5637.974032333438	1.031962539597529	0.9285714285714286	0.34210526315789475	0.5	13.0	25.0	1.0	38.0	0.3333333333333333	2.321414332338247	0.6381743910398154	0.5159812697987646
kASA_u_0.01		7.892640285534138	968.0081106217556	0.9764197577094389	0.8571428571428571	0.631578947368421	0.7272727272727273	12.0	7.0	2.0	19.0	0.5714285714285714	2.3025297354266163	0.7819926823813662	0.4882098788547195
kASA_nu_0.01		8.605396530506463	2325.932533527783	1.026634385714514	0.8571428571428571	0.5454545454545454	0.6666666666666665	12.0	10.0	2.0	22.0	0.5	2.2891706389243196	0.7405820765862374	0.5133171928572571
kASA_o_0.01		8.545295516405638	861.9795558871768	1.0212516672908456	0.8571428571428571	0.75	0.7999999999999999	12.0	4.0	2.0	16.0	0.6666666666666666	2.277729865829756	0.8215173954793182	0.5106258336454229
kASA_u_0.1		7.876991561647677	617.9239125318514	0.9763031155927928	0.8571428571428571	0.8	0.8275862068965518	12.0	3.0	2.0	15.0	0.7058823529411765	2.29339512585956	0.8468805803253276	0.48815155779639624
kASA_nu_0.1		8.533611459938182	789.9889698435295	1.023054636973662	0.7857142857142857	0.7857142857142857	0.7857142857142857	11.0	3.0	3.0	14.0	0.6470588235294118	2.2623771936602757	0.8572671644045345	0.511527318486831
kASA_o_0.1		8.108561890835766	702.9880139815504	0.9616664139639726	0.6428571428571429	0.75	0.6923076923076924	9.0	3.0	5.0	12.0	0.5294117647058824	2.2814925653996148	0.9181401504938869	0.4808332069819864
