## Additional file E for "kASA: Taxonomic Analysis of Metagenomic Data on a Notebook": phylum.tsv

tool	sample	Weighted UniFrac error	Unweighted UniFrac error	L1 norm error	Completeness (recall)	Purity (precision)	F1 score	True positives	False positives	False negatives	Taxon counts	Jaccard index	Shannon diversity	Shannon equitability	Bray-Curtis distance
TIPP		11.44323865241525	6160.687593276243	0.7869624018612279	1.0	0.2608695652173913	0.41379310344827586	6.0	17.0	0.0	23.0	0.2608695652173913	1.256084489561436	0.38111245811878913	0.3934812009306139
Quikr		9.890727222205923	8954.270681023794	0.45211589628482357	1.0	0.17647058823529413	0.3	6.0	28.0	0.0	34.0	0.17647058823529413	2.033604848562735	0.5766865963837007	0.22605794814241179
MP2.0		12.850184554915035	773.2005681814431	1.3548699825965826	0.5	1.0	0.6666666666666666	3.0	0.0	3.0	3.0	0.5	0.3825550236005191	0.348216588824348	0.6774349912982913
MetaPhyler		10.905558150053725	12063.829811168429	0.4946505005532606	1.0	0.2727272727272727	0.42857142857142855	6.0	16.0	0.0	22.0	0.2727272727272727	1.3620933789470324	0.4406582567208557	0.24732525027663027
mOTU		13.154049107271463	2469.019410213787	1.4906325363233606	0.8333333333333334	1.0	0.9090909090909091	5.0	0.0	1.0	5.0	0.8333333333333334	0.20177175756838364	0.1253678417847295	0.7453162681616803
CLARK		10.19024032241952	9760.42068504106	0.7245996418034596	1.0	0.13953488372093023	0.24489795918367346	6.0	37.0	0.0	43.0	0.13953488372093023	1.1145337245204674	0.29632396316007986	0.3622998209017298
FOCUS		11.773862323402478	1641.5168530157653	0.5272110280974048	0.8333333333333334	0.4166666666666667	0.5555555555555556	5.0	7.0	1.0	12.0	0.38461538461538464	1.7662250638198547	0.7107812536823225	0.2636055140487024
kASA_u_0.0		8.01283872936735	308551.0464282414	0.45133962282662976	1.0	0.06666666666666667	0.125	6.0	84.0	0.0	90.0	0.06666666666666667	1.6920505184722239	0.37602713057595505	0.22566981141331494
kASA_nu_0.0		8.934669053152215	663696.0021946216	0.6502627358709345	1.0	0.061855670103092786	0.11650485436893204	6.0	91.0	0.0	97.0	0.061855670103092786	1.500366461883695	0.32796967260531507	0.3251313679354672
kASA_o_0.0		8.934668783241618	663696.0021946593	0.6502629050364221	1.0	0.061855670103092786	0.11650485436893204	6.0	91.0	0.0	97.0	0.061855670103092786	1.5003662266643194	0.32796962118799566	0.32513145251821096
kASA_u_0.0001		8.011891952240731	118090.04609279122	0.45144334416541426	1.0	0.10714285714285714	0.19354838709677416	6.0	50.0	0.0	56.0	0.10714285714285714	1.6888665413647015	0.41955751226702476	0.22572167208270713
kASA_nu_0.0001		8.929222172642417	174805.00202478122	0.6496308841744161	1.0	0.09375	0.17142857142857143	6.0	58.0	0.0	64.0	0.09375	1.4972845277552358	0.36002082716537537	0.324815442087208
kASA_o_0.0001		8.887556822924788	92296.99945222771	0.6547846780722258	1.0	0.1875	0.3157894736842105	6.0	26.0	0.0	32.0	0.1875	1.4794168577025781	0.4268694728030085	0.3273923390361129
kASA_u_0.001		7.951970750015501	22240.03584077513	0.43383827643211875	1.0	0.35294117647058826	0.5217391304347826	6.0	11.0	0.0	17.0	0.35294117647058826	1.6672058448396077	0.5884505126792623	0.2169191382160594
kASA_nu_0.001		8.790981207480005	42568.98224911309	0.6533749983368101	1.0	0.3	0.4615384615384615	6.0	14.0	0.0	20.0	0.3	1.4671498587714986	0.48974665450692745	0.32668749916840506
kASA_o_0.001		8.62445757177053	5637.974032333438	0.6786486246813819	1.0	0.75	0.8571428571428571	6.0	2.0	0.0	8.0	0.75	1.4414131190359387	0.6931731862351473	0.33932431234069094
kASA_u_0.01		7.892640285534138	968.0081106217556	0.43689826424204015	1.0	1.0	1.0	6.0	0.0	0.0	6.0	1.0	1.6511448607756771	0.9215214927743851	0.21844913212102007
kASA_nu_0.01		8.605396530506463	2325.932533527783	0.6807412939020818	1.0	1.0	1.0	6.0	0.0	0.0	6.0	1.0	1.440970321624896	0.804220849043823	0.3403706469510409
kASA_o_0.01		8.545295516405638	861.9795558871768	0.6735340990161309	1.0	1.0	1.0	6.0	0.0	0.0	6.0	1.0	1.4524566210109473	0.8106314747909273	0.33676704950806546
kASA_u_0.1		7.876991561647677	617.9239125318514	0.43273166490048726	1.0	1.0	1.0	6.0	0.0	0.0	6.0	1.0	1.6565032481358621	0.9245120657012822	0.21636583245024366
kASA_nu_0.1		8.533611459938182	789.9889698435295	0.6730967540232636	1.0	1.0	1.0	6.0	0.0	0.0	6.0	1.0	1.4561073285381667	0.8126689734562991	0.3365483770116318
kASA_o_0.1		8.108561890835766	702.9880139815504	0.5292704225971847	1.0	1.0	1.0	6.0	0.0	0.0	6.0	1.0	1.599221759078983	0.892542657953959	0.26463521129859235
