## Additional file E for "kASA: Taxonomic Analysis of Metagenomic Data on a Notebook": species.tsv

tool	sample	Weighted UniFrac error	Unweighted UniFrac error	L1 norm error	Completeness (recall)	Purity (precision)	F1 score	True positives	False positives	False negatives	Taxon counts	Jaccard index	Shannon diversity	Shannon equitability	Bray-Curtis distance
TIPP		11.44323865241525	6160.687593276243	1.9346309464600222	0.17391304347826086	0.008368200836820083	0.015968063872255488	4.0	474.0	19.0	478.0	0.008048289738430584	3.6336609784399925	0.5238583381510298	0.9673154732300081
Quikr		9.890727222205923	8954.270681023794	1.8158679172496446	0.34782608695652173	0.01045751633986928	0.02030456852791878	8.0	757.0	15.0	765.0	0.010256410256410256	5.557074632696008	0.8369244804828656	0.9079339586248221
MP2.0		12.850184554915035	773.2005681814431	1.9340932614627717	0.21739130434782608	1.0	0.3571428571428571	5.0	0.0	18.0	5.0	0.21739130434782608	1.1061915489696617	0.6873154536894603	0.9670466307313861
MetaPhyler		10.905558150053725	12063.829811168429	1.9346309464600118	0.17391304347826086	0.0034334763948497852	0.006734006734006734	4.0	1161.0	19.0	1165.0	0.0033783783783783786	4.706150475883652	0.6665485771677441	0.9673154732300082
mOTU		13.154049107271463	2469.019410213787	1.9346309464600164	0.17391304347826086	0.025	0.04371584699453552	4.0	156.0	19.0	160.0	0.0223463687150838	1.5639045088449588	0.30814797005586014	0.9673154732300081
CLARK		10.19024032241952	9760.42068504106	na	0.0	0.0	na	0.0	0.0	23.0	0.0	0.0	na	na	na
FOCUS		11.773862323402478	1641.5168530157653	1.936837695302872	0.13043478260869565	0.03125	0.05042016806722689	3.0	93.0	20.0	96.0	0.02586206896551724	4.056545587792119	0.8887458663594167	0.9684188476514367
kASA_u_0.0		8.01283872936735	308551.0464282414	1.524271643998921	0.8260869565217391	0.0007414055488352128	0.0014814814814814814	19.0	25608.0	4.0	25627.0	0.0007412898443291327	3.4570533730849347	0.34054935998750707	0.7621358219994672
kASA_nu_0.0		8.934669053152215	663696.0021946216	1.5351653593679386	0.8260869565217391	0.0005057630367077488	0.0010109071561585528	19.0	37548.0	4.0	37567.0	0.0005057091905991323	5.0641474534672115	0.4807484835575403	0.7675826796839789
kASA_o_0.0		8.934668783241618	663696.0021946593	1.535165083548562	0.8260869565217391	0.0005057630367077488	0.0010109071561585528	19.0	37548.0	4.0	37567.0	0.0005057091905991323	5.064147414848714	0.48074847989141795	0.7675825417742758
kASA_u_0.0001		8.011891952240731	118090.04609279122	1.524063780834051	0.8260869565217391	0.0018134962298367854	0.0036190476190476194	19.0	10458.0	4.0	10477.0	0.0018128041217441084	3.411440190782683	0.3685279427233594	0.7620318904170257
kASA_nu_0.0001		8.929222172642417	174805.00202478122	1.5347888746498382	0.8260869565217391	0.001065858857848087	0.0021289708106896747	19.0	17807.0	4.0	17826.0	0.001065619742007852	5.037769002071592	0.5146665577628197	0.7673944373249262
kASA_o_0.0001		8.887556822924788	92296.99945222771	1.533142378577229	0.8260869565217391	0.0021348314606741575	0.0042586574022189854	19.0	8881.0	4.0	8900.0	0.0021338724168912847	4.846256918076206	0.5329184086313986	0.7665711892886108
kASA_u_0.001		7.951970750015501	22240.03584077513	1.5222736769596545	0.8260869565217391	0.01130952380952381	0.02231356429829712	19.0	1661.0	4.0	1680.0	0.011282660332541567	3.0899340560752337	0.416065931289645	0.7611368384798293
kASA_nu_0.001		8.790981207480005	42568.98224911309	1.5305148625616583	0.8260869565217391	0.00440426518312471	0.008761816924141111	19.0	4295.0	4.0	4314.0	0.004400185270958777	4.576344936987714	0.5467804374425747	0.7652574312808259
kASA_o_0.001		8.62445757177053	5637.974032333438	1.5242713065058628	0.8260869565217391	0.030694668820678513	0.059190031152647975	19.0	600.0	4.0	619.0	0.030497592295345103	4.0154849218050215	0.6246762850739714	0.7621356532529315
kASA_u_0.01		7.892640285534138	968.0081106217556	1.5202566740638048	0.8260869565217391	0.18446601941747573	0.30158730158730157	19.0	84.0	4.0	103.0	0.17757009345794392	2.7920211579599057	0.6024130353793127	0.7601283370319027
kASA_nu_0.01		8.605396530506463	2325.932533527783	1.523249862501772	0.8260869565217391	0.07011070110701106	0.12925170068027209	19.0	252.0	4.0	271.0	0.06909090909090909	3.8337209350353354	0.6843340988674935	0.7616249312508855
kASA_o_0.01		8.545295516405638	861.9795558871768	1.5232106274200456	0.782608695652174	0.18947368421052632	0.30508474576271183	18.0	77.0	5.0	95.0	0.18	3.6103236987040006	0.7928022176803046	0.7616053137100224
kASA_u_0.1		7.876991561647677	617.9239125318514	1.520214973544566	0.782608695652174	0.46153846153846156	0.5806451612903226	18.0	21.0	5.0	39.0	0.4090909090909091	2.691474346835304	0.7346605862845792	0.7601074867722828
kASA_nu_0.1		8.533611459938182	789.9889698435295	1.5250522266023971	0.6521739130434783	0.18292682926829268	0.28571428571428575	15.0	67.0	8.0	82.0	0.16666666666666666	3.558303690296647	0.8074722918882764	0.7625261133011985
kASA_o_0.1		8.108561890835766	702.9880139815504	1.5320916313641577	0.43478260869565216	0.47619047619047616	0.4545454545454545	10.0	11.0	13.0	21.0	0.29411764705882354	2.6359172494767633	0.8657900552205492	0.7660458156820786
