## Additional file E for "kASA: Taxonomic Analysis of Metagenomic Data on a Notebook": strain.tsv

tool	sample	Weighted UniFrac error	Unweighted UniFrac error	L1 norm error	Completeness (recall)	Purity (precision)	F1 score	True positives	False positives	False negatives	Taxon counts	Jaccard index	Shannon diversity	Shannon equitability	Bray-Curtis distance
TIPP		11.44323865241525	6160.687593276243	na	0.0	0.0	na	0.0	0.0	60.0	0.0	0.0	na	na	na
Quikr		9.890727222205923	8954.270681023794	na	0.0	0.0	na	0.0	0.0	60.0	0.0	0.0	na	na	na
MP2.0		12.850184554915035	773.2005681814431	2.0000000000000004	0.0	0.0	na	0.0	3.0	60.0	3.0	0.0	0.7224361051192647	0.657589681611064	1.0
MetaPhyler		10.905558150053725	12063.829811168429	na	0.0	0.0	na	0.0	0.0	60.0	0.0	0.0	na	na	na
mOTU		13.154049107271463	2469.019410213787	na	0.0	0.0	na	0.0	0.0	60.0	0.0	0.0	na	na	na
CLARK		10.19024032241952	9760.42068504106	na	0.0	0.0	na	0.0	0.0	60.0	0.0	0.0	na	na	na
FOCUS		11.773862323402478	1641.5168530157653	2.0000000000000004	0.0	0.0	na	0.0	90.0	60.0	90.0	0.0	3.9894174913840756	0.8865747184127615	1.0
kASA_u_0.0		8.01283872936735	308551.0464282414	na	0.0	0.0	na	0.0	0.0	60.0	0.0	0.0	na	na	na
kASA_nu_0.0		8.934669053152215	663696.0021946216	na	0.0	0.0	na	0.0	0.0	60.0	0.0	0.0	na	na	na
kASA_o_0.0		8.934668783241618	663696.0021946593	na	0.0	0.0	na	0.0	0.0	60.0	0.0	0.0	na	na	na
kASA_u_0.0001		8.011891952240731	118090.04609279122	na	0.0	0.0	na	0.0	0.0	60.0	0.0	0.0	na	na	na
kASA_nu_0.0001		8.929222172642417	174805.00202478122	na	0.0	0.0	na	0.0	0.0	60.0	0.0	0.0	na	na	na
kASA_o_0.0001		8.887556822924788	92296.99945222771	na	0.0	0.0	na	0.0	0.0	60.0	0.0	0.0	na	na	na
kASA_u_0.001		7.951970750015501	22240.03584077513	na	0.0	0.0	na	0.0	0.0	60.0	0.0	0.0	na	na	na
kASA_nu_0.001		8.790981207480005	42568.98224911309	na	0.0	0.0	na	0.0	0.0	60.0	0.0	0.0	na	na	na
kASA_o_0.001		8.62445757177053	5637.974032333438	na	0.0	0.0	na	0.0	0.0	60.0	0.0	0.0	na	na	na
kASA_u_0.01		7.892640285534138	968.0081106217556	na	0.0	0.0	na	0.0	0.0	60.0	0.0	0.0	na	na	na
kASA_nu_0.01		8.605396530506463	2325.932533527783	na	0.0	0.0	na	0.0	0.0	60.0	0.0	0.0	na	na	na
kASA_o_0.01		8.545295516405638	861.9795558871768	na	0.0	0.0	na	0.0	0.0	60.0	0.0	0.0	na	na	na
kASA_u_0.1		7.876991561647677	617.9239125318514	na	0.0	0.0	na	0.0	0.0	60.0	0.0	0.0	na	na	na
kASA_nu_0.1		8.533611459938182	789.9889698435295	na	0.0	0.0	na	0.0	0.0	60.0	0.0	0.0	na	na	na
kASA_o_0.1		8.108561890835766	702.9880139815504	na	0.0	0.0	na	0.0	0.0	60.0	0.0	0.0	na	na	na
