## Additional file E for "kASA: Taxonomic Analysis of Metagenomic Data on a Notebook": superkingdom.tsv

tool	sample	Weighted UniFrac error	Unweighted UniFrac error	L1 norm error	Completeness (recall)	Purity (precision)	F1 score	True positives	False positives	False negatives	Taxon counts	Jaccard index	Shannon diversity	Shannon equitability	Bray-Curtis distance
TIPP		11.44323865241525	6160.687593276243	0.3635051463723372	0.5	0.5	0.5	1.0	1.0	1.0	2.0	0.3333333333333333	0.020965325389330856	0.030246570969811103	0.18175257318616864
Quikr		9.890727222205923	8954.270681023794	0.3635051463723374	0.5	0.3333333333333333	0.4	1.0	2.0	1.0	3.0	0.25	0.21909661617540732	0.19943033446405978	0.1817525731861687
MP2.0		12.850184554915035	773.2005681814431	0.3635051463723374	0.5	1.0	0.6666666666666666	1.0	0.0	1.0	1.0	0.5	0.0	0.0	0.1817525731861687
MetaPhyler		10.905558150053725	12063.829811168429	0.3635051463723373	0.5	0.5	0.5	1.0	1.0	1.0	2.0	0.3333333333333333	0.006114987155553601	0.008822061644416889	0.18175257318616864
mOTU		13.154049107271463	2469.019410213787	0.3635051463723374	0.5	1.0	0.6666666666666666	1.0	0.0	1.0	1.0	0.5	0.0	0.0	0.1817525731861687
CLARK		10.19024032241952	9760.42068504106	0.3632084761262104	1.0	0.6666666666666666	0.8	2.0	1.0	0.0	3.0	0.6666666666666666	0.009436470364435096	0.008589445486610472	0.18160423806310516
FOCUS		11.773862323402478	1641.5168530157653	0.3635051463723373	0.5	0.5	0.5	1.0	1.0	1.0	2.0	0.3333333333333333	0.14561541648255377	0.21007863923636136	0.18175257318616864
kASA_u_0.0		8.01283872936735	308551.0464282414	0.3634691392088868	1.0	0.4	0.5714285714285715	2.0	3.0	0.0	5.0	0.4	0.03664795785580021	0.022770656496077037	0.1817345696044434
kASA_nu_0.0		8.934669053152215	663696.0021946216	0.36337113701378404	1.0	0.4	0.5714285714285715	2.0	3.0	0.0	5.0	0.4	0.04201936130166573	0.026108097104607163	0.18168556850689205
kASA_o_0.0		8.934668783241618	663696.0021946593	0.3633711371489627	1.0	0.4	0.5714285714285715	2.0	3.0	0.0	5.0	0.4	0.042019355750447414	0.026108093655441294	0.18168556857448132
kASA_u_0.0001		8.011891952240731	118090.04609279122	0.36350123178847815	1.0	0.5	0.6666666666666666	2.0	2.0	0.0	4.0	0.5	0.035292206188356746	0.02545794542498653	0.1817506158942391
kASA_nu_0.0001		8.929222172642417	174805.00202478122	0.3634156488685411	1.0	0.5	0.6666666666666666	2.0	2.0	0.0	4.0	0.5	0.040402013495699315	0.029143892256087187	0.18170782443427055
kASA_o_0.0001		8.887556822924788	92296.99945222771	0.363425893187889	1.0	0.5	0.6666666666666666	2.0	2.0	0.0	4.0	0.5	0.032349935978277754	0.023335546104468387	0.18171294659394446
kASA_u_0.001		7.951970750015501	22240.03584077513	0.3635051463723372	0.5	0.3333333333333333	0.4	1.0	2.0	1.0	3.0	0.25	0.01657066235007022	0.015083266882222368	0.1817525731861686
kASA_nu_0.001		8.790981207480005	42568.98224911309	0.363423205079669	1.0	0.5	0.6666666666666666	2.0	2.0	0.0	4.0	0.5	0.019123425905628606	0.013794635859428963	0.1817116025398345
kASA_o_0.001		8.62445757177053	5637.974032333438	0.3635051463723374	0.5	0.5	0.5	1.0	1.0	1.0	2.0	0.3333333333333333	0.0031941511146600767	0.004608185972970047	0.18175257318616872
kASA_u_0.01		7.892640285534138	968.0081106217556	0.3635051463723374	0.5	1.0	0.6666666666666666	1.0	0.0	1.0	1.0	0.5	0.0	0.0	0.1817525731861687
kASA_nu_0.01		8.605396530506463	2325.932533527783	0.3635051463723374	0.5	0.5	0.5	1.0	1.0	1.0	2.0	0.3333333333333333	0.0013922071976451287	0.002008530419932548	0.1817525731861687
kASA_o_0.01		8.545295516405638	861.9795558871768	0.3635051463723374	0.5	1.0	0.6666666666666666	1.0	0.0	1.0	1.0	0.5	0.0	0.0	0.1817525731861687
kASA_u_0.1		7.876991561647677	617.9239125318514	0.3635051463723374	0.5	1.0	0.6666666666666666	1.0	0.0	1.0	1.0	0.5	0.0	0.0	0.1817525731861687
kASA_nu_0.1		8.533611459938182	789.9889698435295	0.3635051463723374	0.5	1.0	0.6666666666666666	1.0	0.0	1.0	1.0	0.5	0.0	0.0	0.1817525731861687
kASA_o_0.1		8.108561890835766	702.9880139815504	0.3635051463723374	0.5	1.0	0.6666666666666666	1.0	0.0	1.0	1.0	0.5	0.0	0.0	0.1817525731861687
