## Additional file E for "kASA: Taxonomic Analysis of Metagenomic Data on a Notebook": log.txt

2020-04-03 16:04:52	041 INFO Loading profiles...
2020-04-03 16:04:52	217 CRITICAL Input file data/kASA/0.0_u.tax does not exist.
2020-04-03 16:08:06	290 INFO Loading profiles...
2020-04-03 16:08:07	730 INFO done
2020-04-03 16:08:07	730 INFO Computing metrics...
2020-04-03 16:24:15	188 INFO done
2020-04-03 16:24:15	188 INFO Saving computed metrics...
2020-04-03 16:24:15	821 INFO done
2020-04-03 16:24:15	821 INFO Creating beta diversity plots...
2020-04-03 16:24:15	821 INFO done
2020-04-03 16:24:15	821 INFO Creating rarefaction curves...
2020-04-03 16:24:16	670 INFO done
2020-04-03 16:24:16	670 INFO Creating spider plots...
2020-04-03 16:24:22	246 INFO done
2020-04-03 16:24:22	246 INFO Computing rankings...
2020-04-03 16:24:22	352 INFO done
2020-04-03 16:24:22	353 INFO Creating HTML page...
2020-04-03 16:24:25	783 INFO done
2020-04-03 16:24:25	783 INFO OPAL finished successfully. All results have been saved to /gpfs1/data/idiv_gogoldoe/weging/OPAL/OUT
